# Temporal Shifts in Gene Expression Drive Quantitative Resistance to a Necrotrophic Fungus in a Tomato Crop Wild Relative

**DOI:** 10.1101/2025.07.17.665297

**Authors:** S. Einspanier, A. Tobian Herreno, N. J. Rangegowda, L. Groenenberg, T. van der Lee, R. Stam

## Abstract

Resistance breeding against generalist necrotrophic pathogens heavily relies on quantitative disease resistance (QDR). Lesion growth dynamics involve distinct phases (e.g., lag phase duration or lesion doubling time), each independently affecting the overall symptom severity. While the genetic and regulatory basis of lesion growth rate has been studied, the host-derived regulation of the lag-phase duration remains largely uncharacterised.

In this study, we tested the regulatory response of *Solanum pennellii* genotypes exhibiting different lag-phase durations. We conducted a time-series gene expression profiling experiment dissecting genotype-specific regulatory responses to *Sclerotinia sclerotiorum* inoculation. We observed genotype-specific regulatory trajectories, with resistant plants displaying early activation of defence-related genes during the asymptomatic phase. These genes, regulated by a WRKY6-centered gene regulatory network, exhibited elevated basal expression in resistant genotypes and a fine-tuned longitudinal expression with induction before lesion onset. In contrast, susceptible genotypes lacked this early response, showing gene induction only post-infection. This study is the first to link host regulatory dynamics to lag-phase duration, suggesting that elevated basal expression of receptor genes and a WRKY6-mediated gene regulatory network may enhance QDR. These findings provide insights into the regulatory foundation of QDR and establish a functional basis for more focused breeding of QDR traits.
