## Supplementary Tables for "Temporal Shifts in Gene Expression Drive Quantitative Resistance to a Necrotrophic Fungus in a Tomato Crop Wild Relative"

### Sheet: supp. tab. 1
Suppl. Tab. 1: DEGs 48 hpi, LA1282 inf-mock
GeneID	OG	log2FoldChange	padj	funct_unique
Sopen08g009740	OG0000208	4.29566	0.000400187	LOX1
Sopen08g008720	OG0005863	4.27571	0.000663289	Sopen08g008720
Sopen08g008720	OG0017679	4.27571	0.000663289	Sopen08g008720
Sopen01g001520	OG0001831	4.22823	0.00390748	NAD(P)-binding Rossmann-fold superfamily protein
Sopen02g031830	OG0003154	3.95941	0.00463788	DOX1
Sopen12g023430	OG0015539	3.60077	0.000663289	Sopen12g023430
Sopen10g033140	OG0001103	3.36493	0.00463788	CytochromeP450 (Sopen10g033140)
Sopen04g012680	OG0000425	3.14577	0.0123154	Glutamatedecarboxylase
Sopen09g028060	OG0016600	3.11528	0.0123154	ERF
Sopen04g026840	OG0003932	3.0437	0.0136202	Pathogen-related protein
Sopen06g011740	OG0006757	3.02802	0.00804284	Oxalate--CoAligase
Sopen01g051340	OG0018175	2.92747	0.0139473	divinylether synthase
Sopen09g036010	OG0000251	2.86801	0.0145534	Glycosyltransferase
Sopen02g037820	OG0000939	2.70925	0.0122217	CCoAOMT1 (Sopen02g037820)
g.plus_peak_18795	OG0003011	2.65623	0.0175301	g.plus_peak_18795
Sopen01g026150	OG0003320	2.64746	0.00804284	beta-1,3-endoglucanase (Sopen01g026150)
Sopen10g028890	OG0001413	2.61439	0.0184826	CytochromeP450 (Sopen10g028890)
Sopen04g029490	OG0001149	2.54611	0.00987517	DAHPsynthase 2 precursor
Sopen03g007540	OG0002467	2.50915	0.0122217	no symbol available (Sopen03g007540)
Sopen03g007540	OG0002467	2.50915	0.0122217	no symbol available (Sopen03g007540)
Sopen12g023420	OG0015539	2.4463	0.00804284	Sopen12g023420
Sopen02g031030	OG0017068	2.43216	0.0139473	Sopen02g031030
Sopen02g031030	OG0017068	2.43216	0.0139473	Sopen02g031030
Sopen11g027650	OG0001554	2.37307	0.0221092	PUB24
Sopen10g028130	OG0008128	2.33681	0.0122217	Ammoniumtransporter
Sopen07g024910	OG0000790	2.3052	0.00376297	EF501822(Sopen07g024910)
Sopen01g002940	OG0003161	2.2917	0.0122217	syntaxin-121-like
Sopen03g029450	OG0019239	2.26167	0.0184826	Bioticcell death-associated protein
Sopen08g023280	OG0001197	2.22672	0.0221092	Polyphenoloxidase
Sopen03g041120	OG0000289	2.11702	0.0207036	CytochromeP450 (Sopen03g041120)
Sopen09g033940	OG0000279	2.04013	0.0139473	Majorallergen Pru ar.1 (Sopen09g033940)
Sopen12g034850	OG0000498	2.0199	0.0266676	Fattyacid desaturase
Sopen04g025580	OG0000010	2.00182	0.00804284	Sopen04g025580
Sopen01g026160	OG0016127	1.99441	0.00804284	Sopen01g026160
Sopen12g021540	OG0000105	1.90874	0.0164137	Sopen12g021540
Sopen03g033590	OG0013238	1.859	0.0221092	ENO1
Sopen12g032770	OG0000279	1.85822	0.0292251	Majorallergen Pru ar.1 (Sopen12g032770)
Sopen10g032770	OG0000651	1.81815	0.0329502	AtCWIN2, AtcwINV2, CWINV2
Sopen01g046060	OG0001045	1.81651	0.0221092	Alpha/beta-Hydrolasessuperfamily protein
Sopen03g033250	OG0014561	1.81429	0.0122217	Sopen03g033250
Sopen11g009900	OG0000547	1.80651	0.025231	Peroxidase
Sopen07g024490	OG0000677	1.79981	0.0221092	Cytochromeb5.1
Sopen04g028240	OG0020133	1.70269	0.0339837	WRKY51
Sopen10g034420	OG0000076	1.68605	0.0102238	GlutathioneS-transferase
Sopen08g028940	OG0000120	1.68339	0.0207036	Serineprotease inhibitor, potato inhibitor I-type family protein
Sopen08g022430	OG0000881	1.68182	0.0339837	aromaticamino acid decarboxylase 2
Sopen08g028950	OG0000750	1.67535	0.00895514	OSM34
Sopen08g023580	OG0009141	1.63123	0.0339837	UDP-Glycosyltransferasesuperfamily protein
Sopen05g011470	OG0003604	1.63038	0.0292251	WRKY45
Sopen05g004840	OG0001798	1.54698	0.0221092	Glycosyl transferase, family 14
Sopen01g033730	OG0003908	1.54228	0.0357309	Probable magnesium transporter
Sopen03g041450	OG0002929	1.54065	0.0354665	RING/U-boxsuperfamily protein
Sopen12g034880	OG0000578	1.53979	0.0368463	CER1-L1
Sopen01g048960	OG0000244	1.52902	0.0339837	PR-1 protein 38 (Sopen01g048960)
Sopen08g025910	OG0006450	1.51444	0.0207036	Sopen08g025910
Sopen01g040940	OG0007225	1.49746	0.00804284	PR4 (Sopen01g040940)
Sopen03g029570	OG0000210	1.46522	0.0388949	Proteinase inhibitor II
Sopen05g029280	OG0010361	1.45683	0.0292251	Phosphoglyceratemutase family protein
Sopen01g026170	OG0003320	1.43313	0.0102238	beta-1,3-endoglucanase (Sopen01g026170)
Sopen09g034580	OG0000020	1.41511	0.0262152	ABCG39
Sopen08g022500	OG0000826	1.36556	0.0221092	Tyraminen-hydroxycinnamoyl transferase
Sopen03g028580	OG0001255	1.34842	0.0339837	Phosphatecarrier protein, mitochondrial
Sopen02g037830	OG0000939	1.33062	0.0339837	CCoAOMT1 (Sopen02g037830)
Sopen10g034470	OG0003885	1.30983	0.0357309	no symbol available (Sopen10g034470)
Sopen10g034470	OG0003885	1.30983	0.0357309	no symbol available (Sopen10g034470)
Sopen01g044660	OG0000015	1.27934	0.0339837	TPS20
Sopen12g029340	OG0003018	1.22653	0.0499603	Alpha/beta-hydrolasessuperfamily protein
Sopen01g048970	OG0000244	1.21084	0.0162173	PR-1 protein 38 (Sopen01g048970)
Sopen05g004580	OG0000132	1.20956	0.0207036	Lipidphosphate phosphatase.1
Sopen05g004580	OG0000132	1.20956	0.0207036	Lipidphosphate phosphatase.1
Sopen01g034780	OG0000072	1.18996	0.036377	Subtilisin-likeprotease
Sopen01g040950	OG0007225	1.16822	0.0136767	PR4 (Sopen01g040950)
Sopen01g040950	OG0007225	1.16822	0.0136767	PR4 (Sopen01g040950)
Sopen07g001220	OG0004321	1.12308	0.0447747	Chitinase
Sopen09g006690	OG0017254	1.10266	0.0499603	Sopen09g006690
Sopen07g024880	OG0000790	1.03126	0.0221092	EF501822(Sopen07g024880)
Sopen11g001970	OG0001603	1.00631	0.0499603	CMPG1, ATCMPG1

### Sheet: suppl. tab. 2
Suppl. Tab. 2: DEGs LA1941, 48 hpi inf vs mock
GeneID	OG	log2FoldChange	padj	funct_unique
Sopen03g039350	OG0020099	1.42897	0.00267076	Sopen03g039350
Sopen03g039350	OG0059775	1.42897	0.00267076	Sopen03g039350
Sopen03g040350	OG0002980	-1.24572	0.00239364	beta-galactosidase3
Sopen04g001120	OG0010393	1.806	8.48691e-06	MYBD
Sopen04g024830	OG0000835	1.1528	0.00292741	PLAT3
Sopen04g027010	OG0002922	2.02029	0.000718877	EXT3
Sopen04g035160	OG0005950	1.80928	0.000718877	Thaumatin-likeprotein.1
Sopen06g024710	OG0005091	-1.58478	0.000214347	OXS3
Sopen08g022270	OG0018647	1.02785	0.00459619	MFP-a
Sopen09g004270	OG0000333	1.20572	0.00223753	Alpha/beta-Hydrolasessuperfamily protein
Sopen09g032860	OG0000576	1.04586	0.00292741	ERF1B
Sopen10g001910	OG0000277	1.2189	0.00091999	Nudixhydrolase
Sopen10g001910	OG0000277	1.2189	0.00091999	FLA2
Sopen10g001910	OG0001735	1.2189	0.00091999	Nudixhydrolase
Sopen10g001910	OG0001735	1.2189	0.00091999	FLA2

### Sheet: suppl. tab. 3
Suppl. Tab. 3: GSEA LA1809, 48hpi
ID	Description	NES	p.adjust	setSize
GO:0006412	translation	4.05033	7.26e-05	113
GO:0002181	cytoplasmic translation	4.03307	7.26e-05	24
GO:0002191	cap-dependent translational initiation	3.82058	7.26e-05	25
GO:0000028	ribosomal small subunit assembly	3.79928	7.26e-05	161
GO:0016226	iron-sulfur cluster assembly	3.49236	0.000157105	22
GO:0006520	amino acid metabolic process	3.24554	0.000969334	13
GO:0006570	tyrosine metabolic process	3.00878	0.00031367	52
GO:0006414	translational elongation	2.97628	0.00217774	32
GO:0006112	energy reserve metabolic process	2.88757	0.00155067	41
GO:0006734	NADH metabolic process	2.84154	0.0160297	17
GO:0006457	protein folding	2.82302	7.26e-05	103
GO:0042254	ribosome biogenesis	2.80851	0.00194569	60
GO:1900864	mitochondrial RNA modification	2.79186	0.0207237	21
GO:0006760	folic acid-containing compound metabolic process	2.6756	0.00833979	45
GO:0032988	protein-RNA complex disassembly	2.59619	0.0306963	29
GO:0006913	nucleocytoplasmic transport	2.43761	0.00922517	74
GO:0006227	dUDP biosynthetic process	2.32371	0.0470064	60

### Sheet: suppl. tab. 4
Suppl. Tab. 4: GSEA LA1809, 24hpi
ID	Description	NES	p.adjust	setSize

### Sheet: suppl. tab. 5
Suppl. Tab. 5: GSEA LA1941, 48hpi
ID	Description	NES	p.adjust	setSize
GO:0002181	cytoplasmic translation	3.23804	0.0260337	21
GO:0007018	microtubule-based movement	3.10432	0.0260337	16
GO:0006952	defense response	2.92832	0.00844752	83

### Sheet: suppl. tab. 6
Suppl. Tab. 6: cRLPs basal Expression LA1282 vs. LA1809
GeneID	baseMean	log2FoldChange	lfcSE	pvalue	padj	Contrast	DEG
Sopen00g003410	NA	NA	NA	NA	NA	NA	NA
Sopen01g002540	9.99202	2.42455	1.56369	0.00132357	0.0110163	LA1282_vs_LA1809_24	DEG
Sopen06g003150	46.6192	2.09536	0.634791	1.07128e-05	0.000212974	LA1282_vs_LA1809_24	DEG
Sopen01g001720	3.42974	1.46625	0.893602	0.00245225	0.0180066	LA1282_vs_LA1809_24	DEG
Sopen12g004670	1.22768	0.835738	1.04272	0.0388678	0.149966	LA1282_vs_LA1809_24	Not DEG
Sopen09g001070	4.07304	0.809674	0.811292	0.0323814	0.130414	LA1282_vs_LA1809_24	Not DEG
Sopen02g017680	27.2055	0.803094	1.03029	0.0431371	0.162438	LA1282_vs_LA1809_24	Not DEG
Sopen11g005940	6.11044	0.781356	0.88542	0.0406595	0.155558	LA1282_vs_LA1809_24	Not DEG
Sopen01g003910	1.72853	0.690868	0.88198	0.0583858	0.203794	LA1282_vs_LA1809_24	Not DEG
Sopen01g008240	0.912624	0.652305	1.20366	0.0687716	0.229509	LA1282_vs_LA1809_24	Not DEG
Sopen06g003130	3.40921	0.583405	0.684176	0.0772148	0.24934	LA1282_vs_LA1809_24	Not DEG
Sopen05g005630	10.6395	0.565651	0.364374	0.0326913	0.13133	LA1282_vs_LA1809_24	Not DEG
Sopen07g004530	7.31535	0.484769	0.436599	0.0869519	0.271449	LA1282_vs_LA1809_24	Not DEG
Sopen03g002060	25.3758	0.440496	0.256999	0.0358958	0.141174	LA1282_vs_LA1809_24	Not DEG
Sopen08g026260	1.10393	0.415095	0.968435	0.16907	0.43503	LA1282_vs_LA1809_24	Not DEG
Sopen02g036620	4.77748	0.369843	0.425922	0.176373	0.447113	LA1282_vs_LA1809_24	Not DEG
Sopen09g028440	0.921351	0.316756	0.68252	0.267915	0.591963	LA1282_vs_LA1809_24	Not DEG
Sopen05g007250	1.44348	0.283312	0.673897	0.311657	0.653484	LA1282_vs_LA1809_24	Not DEG
Sopen07g004570	0.371577	0.239699	0.830886	0.365239	0.719861	LA1282_vs_LA1809_24	Not DEG
Sopen09g001060	11.6404	0.214601	0.423351	0.416202	0.782073	LA1282_vs_LA1809_24	Not DEG
Sopen07g004560	8.78814	0.19324	0.435352	0.464719	0.838277	LA1282_vs_LA1809_24	Not DEG
Sopen01g001730	3.35796	0.117865	0.369076	0.637678	0.98837	LA1282_vs_LA1809_24	Not DEG
Sopen02g022710	66.5082	0.0686447	0.176444	0.66204	1	LA1282_vs_LA1809_24	Not DEG
Sopen03g031760	0.913885	0.0585961	0.641946	0.815594	1	LA1282_vs_LA1809_24	Not DEG
Sopen12g004520	0.145782	0.0203374	1.04174	0.850027	1	LA1282_vs_LA1809_24	Not DEG
Sopen08g006730	0.103709	0.0132692	1.04126	0.901654	1	LA1282_vs_LA1809_24	Not DEG
Sopen03g037230	0.059674	0.00401925	1.04092	0.970117	NA	LA1282_vs_LA1809_24	Not DEG
Sopen06g026550	0.0736106	0.00401925	1.04092	0.970117	NA	LA1282_vs_LA1809_24	Not DEG
Sopen12g007030	0.0167458	0.00401925	1.04092	0.970117	NA	LA1282_vs_LA1809_24	Not DEG
Sopen01g001770	0.0737918	0	1.04088	1	NA	LA1282_vs_LA1809_24	Not DEG
Sopen01g034480	0.0627238	0	1.04088	1	NA	LA1282_vs_LA1809_24	Not DEG
Sopen02g021230	0.00618311	0	1.04088	1	NA	LA1282_vs_LA1809_24	Not DEG
Sopen03g009540	0.0695418	0	1.04088	1	NA	LA1282_vs_LA1809_24	Not DEG
Sopen07g029190	0.0217425	0	1.04088	1	NA	LA1282_vs_LA1809_24	Not DEG
Sopen08g021730	0.0415141	0	1.04088	1	NA	LA1282_vs_LA1809_24	Not DEG
Sopen08g031250	0.0210634	0	1.04088	1	NA	LA1282_vs_LA1809_24	Not DEG
Sopen10g028140	0.12753	0	1.04088	1	1	LA1282_vs_LA1809_24	Not DEG
Sopen05g033620	0.0921695	0	1.04088	1	1	LA1282_vs_LA1809_24	Not DEG
Sopen03g006300	0.0498413	-0.0113099	1.04119	0.916062	NA	LA1282_vs_LA1809_24	Not DEG
Sopen12g023650	0.0827853	-0.0113099	1.04119	0.916062	1	LA1282_vs_LA1809_24	Not DEG
Sopen07g004540	1.82849	-0.0196684	0.550491	0.938736	1	LA1282_vs_LA1809_24	Not DEG
Sopen10g003730	0.170154	-0.0279903	1.02719	0.8253	1	LA1282_vs_LA1809_24	Not DEG
Sopen07g028050	0.44762	-0.0400453	0.775838	0.865926	1	LA1282_vs_LA1809_24	Not DEG
Sopen08g026250	0.837717	-0.0585743	0.900753	0.780341	1	LA1282_vs_LA1809_24	Not DEG
Sopen10g034570	0.275945	-0.106074	0.911201	0.622415	0.976278	LA1282_vs_LA1809_24	Not DEG
Sopen07g001290	0.290156	-0.118048	0.889039	0.599569	0.958031	LA1282_vs_LA1809_24	Not DEG
Sopen12g007080	0.461181	-0.154953	0.795028	0.535084	0.902904	LA1282_vs_LA1809_24	Not DEG
Sopen04g030210	11.7137	-0.197274	0.314904	0.400049	0.764183	LA1282_vs_LA1809_24	Not DEG
Sopen12g004660	2.56907	-0.225731	0.473029	0.402775	0.767865	LA1282_vs_LA1809_24	Not DEG
Sopen01g042230	0.477242	-0.234763	0.80141	0.377513	0.735755	LA1282_vs_LA1809_24	Not DEG
Sopen01g045270	4.95447	-0.338292	0.420007	0.210933	0.504843	LA1282_vs_LA1809_24	Not DEG
Sopen12g007020	1.26933	-0.370349	0.688199	0.210146	0.50332	LA1282_vs_LA1809_24	Not DEG
Sopen12g021940	1.18665	-0.551243	1.00707	0.103099	0.306931	LA1282_vs_LA1809_24	Not DEG
Sopen12g034500	1.0225	-0.573693	0.910822	0.0941834	0.287918	LA1282_vs_LA1809_24	Not DEG
Sopen03g002340	5.31637	-0.692051	0.506579	0.0278867	0.116373	LA1282_vs_LA1809_24	Not DEG
Sopen04g025560	3.24632	-0.759317	0.533859	0.0200551	0.090728	LA1282_vs_LA1809_24	Not DEG
Sopen12g001990	6.48212	-0.861112	0.551855	0.0111731	0.0581003	LA1282_vs_LA1809_24	Not DEG
Sopen05g005800	27.0932	-1.11274	0.536981	0.00171421	0.0135337	LA1282_vs_LA1809_24	DEG
Sopen01g001870	5.25449	-1.2659	0.79076	0.00369209	0.0247049	LA1282_vs_LA1809_24	DEG
Sopen01g042220	1.20323	-2.55175	1.66234	0.00122348	0.0103456	LA1282_vs_LA1809_24	DEG
Sopen06g014090	4.55286	-4.59693	1.03826	3.71201e-07	1.24993e-05	LA1282_vs_LA1809_24	DEG

### Sheet: suppl. tab 7
Suppl. Tab. 7: RLKs basal Expression LA1282 vs. LA1809
GeneID	baseMean	log2FoldChange	lfcSE	pvalue	padj	Contrast	DEG
Sopen00g003420	NA	NA	NA	NA	NA	NA	NA
Sopen00g008200	NA	NA	NA	NA	NA	NA	NA
Sopen00g009410	NA	NA	NA	NA	NA	NA	NA
Sopen00g009730	NA	NA	NA	NA	NA	NA	NA
Sopen02g020810	17.1486	3.8109	0.762634	3.51279e-08	1.67012e-06	LA1282_vs_LA1809_24	DEG
Sopen06g002020	9.86374	2.40088	0.592237	7.77517e-07	2.32547e-05	LA1282_vs_LA1809_24	DEG
Sopen01g048860	19.3616	2.20682	0.80258	6.70658e-05	0.000966604	LA1282_vs_LA1809_24	DEG
Sopen12g032540	9.8612	1.85164	0.726507	0.000134548	0.00170729	LA1282_vs_LA1809_24	DEG
Sopen01g028710	9.1444	1.73391	0.891448	0.000834908	0.00760192	LA1282_vs_LA1809_24	DEG
Sopen08g019890	69.3694	1.54668	0.457465	1.02261e-05	0.000204509	LA1282_vs_LA1809_24	DEG
Sopen01g047490	94.4411	1.15315	0.308185	7.90576e-06	0.000164865	LA1282_vs_LA1809_24	DEG
Sopen06g026950	1.69046	1.12221	1.19994	0.0178902	0.0834051	LA1282_vs_LA1809_24	Not DEG
Sopen09g028600	3.68463	1.08686	1.1291	0.0183562	0.0850255	LA1282_vs_LA1809_24	Not DEG
Sopen03g030900	32.0974	1.08011	0.504784	0.0015978	0.012785	LA1282_vs_LA1809_24	DEG
Sopen07g028440	48.5705	0.990809	0.358797	0.000407815	0.00424799	LA1282_vs_LA1809_24	Not DEG
Sopen07g034710	13.5415	0.877137	1.04574	0.0337558	0.134534	LA1282_vs_LA1809_24	Not DEG
Sopen02g020860	36.3779	0.667812	0.37106	0.0140723	0.0693326	LA1282_vs_LA1809_24	Not DEG
Sopen11g009160	92.1865	0.621747	0.289939	0.0076164	0.0430879	LA1282_vs_LA1809_24	Not DEG
Sopen06g016850	43.4852	0.619337	0.267478	0.00498526	0.0310835	LA1282_vs_LA1809_24	Not DEG
Sopen02g016690	30.7188	0.605815	0.294171	0.009837	0.0524883	LA1282_vs_LA1809_24	Not DEG
Sopen04g006760	5.78578	0.594729	0.601552	0.0649631	0.219923	LA1282_vs_LA1809_24	Not DEG
Sopen10g017310	39.0894	0.58384	0.243287	0.00444132	0.0284828	LA1282_vs_LA1809_24	Not DEG
Sopen03g041600	7.60963	0.563139	0.472359	0.057914	0.202522	LA1282_vs_LA1809_24	Not DEG
Sopen04g007020	14.1268	0.54035	0.407141	0.0522494	0.187683	LA1282_vs_LA1809_24	Not DEG
Sopen01g003690	73.7445	0.505707	0.250556	0.0148638	0.0721779	LA1282_vs_LA1809_24	Not DEG
Sopen08g027830	8.38327	0.485624	0.388284	0.0717507	0.236057	LA1282_vs_LA1809_24	Not DEG
Sopen06g028100	58.2169	0.445046	0.321346	0.0666704	0.224139	LA1282_vs_LA1809_24	Not DEG
Sopen08g028100	0.756721	0.43763	0.82329	0.159672	0.417949	LA1282_vs_LA1809_24	Not DEG
Sopen07g029780	13.4127	0.422255	0.438789	0.13104	0.364591	LA1282_vs_LA1809_24	Not DEG
Sopen09g035360	8.49894	0.401767	0.349394	0.11193	0.326472	LA1282_vs_LA1809_24	Not DEG
Sopen04g020890	3.75907	0.397226	0.46079	0.15905	0.417083	LA1282_vs_LA1809_24	Not DEG
Sopen04g034700	0.453493	0.3966	0.82512	0.189345	0.468108	LA1282_vs_LA1809_24	Not DEG
Sopen11g021050	134.096	0.388353	0.132669	0.00163076	0.0129971	LA1282_vs_LA1809_24	Not DEG
Sopen03g002140	38.4791	0.378133	0.294765	0.098195	0.296458	LA1282_vs_LA1809_24	Not DEG
Sopen11g004740	64.9359	0.364103	0.186929	0.0266864	0.112733	LA1282_vs_LA1809_24	Not DEG
Sopen04g028770	17.4297	0.354876	0.289906	0.116087	0.335074	LA1282_vs_LA1809_24	Not DEG
Sopen06g034280	159.653	0.349896	0.163596	0.0175195	0.0820941	LA1282_vs_LA1809_24	Not DEG
Sopen03g034600	36.5297	0.332134	0.46106	0.230604	0.536675	LA1282_vs_LA1809_24	Not DEG
Sopen03g014400	65.9602	0.330733	0.161366	0.0230679	0.100653	LA1282_vs_LA1809_24	Not DEG
Sopen02g020870	12.8903	0.327688	0.314824	0.166375	0.430428	LA1282_vs_LA1809_24	Not DEG
Sopen04g035200	27.8811	0.327217	0.259267	0.118197	0.339511	LA1282_vs_LA1809_24	Not DEG
Sopen07g027550	10.3675	0.326664	0.395685	0.216333	0.513582	LA1282_vs_LA1809_24	Not DEG
Sopen03g041510	11.5717	0.296151	0.377326	0.251075	0.566947	LA1282_vs_LA1809_24	Not DEG
Sopen07g002560	0.646462	0.2821	0.862583	0.30082	0.638285	LA1282_vs_LA1809_24	Not DEG
Sopen02g021440	5.83295	0.277793	0.461025	0.308567	0.649166	LA1282_vs_LA1809_24	Not DEG
Sopen03g024190	1.07472	0.274754	0.669975	0.32398	0.669801	LA1282_vs_LA1809_24	Not DEG
Sopen04g007010	0.844309	0.25324	0.666613	0.357009	0.710436	LA1282_vs_LA1809_24	Not DEG
Sopen09g008450	0.4587	0.253148	0.77563	0.351348	0.703963	LA1282_vs_LA1809_24	Not DEG
Sopen12g032550	0.638067	0.247004	0.684453	0.366523	0.721297	LA1282_vs_LA1809_24	Not DEG
Sopen04g029260	2.1326	0.237907	0.489568	0.381417	0.74069	LA1282_vs_LA1809_24	Not DEG
Sopen02g021300	1.64957	0.227251	0.56258	0.403761	0.769308	LA1282_vs_LA1809_24	Not DEG
Sopen03g026290	0.709447	0.212729	0.78434	0.417739	0.784278	LA1282_vs_LA1809_24	Not DEG
Sopen02g021350	0.704382	0.20046	0.729079	0.44701	0.819094	LA1282_vs_LA1809_24	Not DEG
Sopen05g030100	1.85842	0.169309	0.547246	0.524113	0.894314	LA1282_vs_LA1809_24	Not DEG
Sopen06g002010	0.442627	0.163181	0.747368	0.523596	0.894038	LA1282_vs_LA1809_24	Not DEG
Sopen01g036980	1.72414	0.15459	0.482763	0.559421	0.923198	LA1282_vs_LA1809_24	Not DEG
Sopen02g020850	35.7766	0.149094	0.245262	0.457493	0.831201	LA1282_vs_LA1809_24	Not DEG
Sopen12g024190	52.1338	0.139136	0.228195	0.46585	0.839124	LA1282_vs_LA1809_24	Not DEG
Sopen11g028640	2.58296	0.122889	0.52118	0.639459	0.989349	LA1282_vs_LA1809_24	Not DEG
Sopen07g029180	8.93729	0.120823	0.334591	0.615421	0.97134	LA1282_vs_LA1809_24	Not DEG
Sopen03g003040	2.51485	0.120805	0.476959	0.645504	0.992938	LA1282_vs_LA1809_24	Not DEG
Sopen10g032420	49.3459	0.120632	0.202857	0.490531	0.863268	LA1282_vs_LA1809_24	Not DEG
Sopen03g029140	0.432273	0.115105	0.78475	0.637345	0.988126	LA1282_vs_LA1809_24	Not DEG
Sopen12g028850	2.20621	0.111302	0.447014	0.669944	1	LA1282_vs_LA1809_24	Not DEG
Sopen02g021590	42.3251	0.111188	0.246059	0.580317	0.941396	LA1282_vs_LA1809_24	Not DEG
Sopen05g003190	0.333352	0.10825	0.876895	0.631847	0.98371	LA1282_vs_LA1809_24	Not DEG
Sopen03g003440	29.3502	0.0908059	0.41025	0.723968	1	LA1282_vs_LA1809_24	Not DEG
Sopen02g021410	0.868746	0.0901491	0.587807	0.725563	1	LA1282_vs_LA1809_24	Not DEG
Sopen08g030230	6.88798	0.0842909	0.298881	0.710152	1	LA1282_vs_LA1809_24	Not DEG
Sopen09g034340	0.297683	0.0830116	0.915776	0.69094	1	LA1282_vs_LA1809_24	Not DEG
Sopen12g003450	81.3856	0.0808821	0.278185	0.710054	1	LA1282_vs_LA1809_24	Not DEG
Sopen01g051840	11.7005	0.0793708	0.359962	0.748324	1	LA1282_vs_LA1809_24	Not DEG
Sopen05g004830	2.08052	0.0758583	0.479636	0.770859	1	LA1282_vs_LA1809_24	Not DEG
Sopen06g015280	9.06513	0.0660535	0.319108	0.778306	1	LA1282_vs_LA1809_24	Not DEG
Sopen01g047620	0.310601	0.0641924	0.921248	0.752137	1	LA1282_vs_LA1809_24	Not DEG
Sopen02g019970	3.07083	0.0469795	0.443887	0.856047	1	LA1282_vs_LA1809_24	Not DEG
Sopen01g040650	0.447748	0.0449268	0.716313	0.854217	1	LA1282_vs_LA1809_24	Not DEG
Sopen03g030790	11.2199	0.044263	0.280078	0.839366	1	LA1282_vs_LA1809_24	Not DEG
Sopen11g005790	7.57195	0.0437727	0.328876	0.854027	1	LA1282_vs_LA1809_24	Not DEG
Sopen02g019990	1.50349	0.042184	0.702416	0.86366	1	LA1282_vs_LA1809_24	Not DEG
Sopen11g009170	0.22552	0.0399091	1.02627	0.759018	1	LA1282_vs_LA1809_24	Not DEG
Sopen03g031640	6.47456	0.0342882	0.345186	0.887773	1	LA1282_vs_LA1809_24	Not DEG
Sopen09g021150	0.367053	0.0331478	0.792756	0.887439	1	LA1282_vs_LA1809_24	Not DEG
Sopen03g021400	39.8062	0.0309385	0.204677	0.860704	1	LA1282_vs_LA1809_24	Not DEG
Sopen07g007280	0.312245	0.0308518	0.810281	0.893746	1	LA1282_vs_LA1809_24	Not DEG
Sopen07g034050	2.54849	0.0306268	0.506706	0.905666	1	LA1282_vs_LA1809_24	Not DEG
Sopen06g023760	56.6908	0.0241791	0.158476	0.866593	1	LA1282_vs_LA1809_24	Not DEG
Sopen02g038620	17.3596	0.0218684	0.304283	0.923857	1	LA1282_vs_LA1809_24	Not DEG
Sopen04g008000	0.22661	0.0174566	0.921883	0.929719	1	LA1282_vs_LA1809_24	Not DEG
Sopen08g023360	52.7911	0.0161907	0.142941	0.902337	1	LA1282_vs_LA1809_24	Not DEG
Sopen08g024290	0.107268	0.0118452	1.04119	0.912135	1	LA1282_vs_LA1809_24	Not DEG
Sopen02g023600	5.06883	0.00432208	0.48009	0.986683	1	LA1282_vs_LA1809_24	Not DEG
Sopen09g036350	0.163792	0.00425238	1.03885	0.969202	1	LA1282_vs_LA1809_24	Not DEG
Sopen06g014730	0.142497	0.00403204	1.0409	0.970031	1	LA1282_vs_LA1809_24	Not DEG
Sopen03g033140	0.0647381	0.00401925	1.04092	0.970117	NA	LA1282_vs_LA1809_24	Not DEG
Sopen07g007300	0.123664	0.00401925	1.04092	0.970117	1	LA1282_vs_LA1809_24	Not DEG
Sopen03g029790	0.127084	0.0033317	1.04089	0.975232	1	LA1282_vs_LA1809_24	Not DEG
Sopen02g021450	0.157341	0	1.04088	1	1	LA1282_vs_LA1809_24	Not DEG
Sopen03g013070	0	0	1.07637	NA	NA	LA1282_vs_LA1809_24	Not DEG
Sopen03g022170	0.0780488	0	1.04088	1	NA	LA1282_vs_LA1809_24	Not DEG
Sopen03g029640	0.0678134	0	1.04088	1	NA	LA1282_vs_LA1809_24	Not DEG
Sopen03g040970	0.0385504	0	1.04088	1	NA	LA1282_vs_LA1809_24	Not DEG
Sopen04g001380	0.055879	0	1.04088	1	NA	LA1282_vs_LA1809_24	Not DEG
Sopen04g006200	0.152139	0	1.04088	1	1	LA1282_vs_LA1809_24	Not DEG
Sopen04g028090	0.0916162	0	1.04088	1	1	LA1282_vs_LA1809_24	Not DEG
Sopen05g020750	0.124187	0	1.04088	1	1	LA1282_vs_LA1809_24	Not DEG
Sopen06g022600	0.0357093	0	1.04088	1	NA	LA1282_vs_LA1809_24	Not DEG
Sopen08g022800	0.228882	0	1.0231	1	1	LA1282_vs_LA1809_24	Not DEG
Sopen08g024280	0.0926218	0	1.04088	1	1	LA1282_vs_LA1809_24	Not DEG
Sopen10g025090	0	0	1.07637	NA	NA	LA1282_vs_LA1809_24	Not DEG
Sopen11g029550	0.0738702	0	1.04088	1	NA	LA1282_vs_LA1809_24	Not DEG
Sopen12g004140	0.113272	0	1.04088	1	1	LA1282_vs_LA1809_24	Not DEG
Sopen03g037390	4.4848	-0.00826088	0.434877	0.974464	1	LA1282_vs_LA1809_24	Not DEG
Sopen07g005970	0.228455	-0.00859151	0.992418	0.956371	1	LA1282_vs_LA1809_24	Not DEG
Sopen12g031030	64.6081	-0.0101568	0.165884	0.945822	1	LA1282_vs_LA1809_24	Not DEG
Sopen07g002050	0.253417	-0.0111992	0.956699	0.950552	1	LA1282_vs_LA1809_24	Not DEG
Sopen02g014280	0.159832	-0.0113099	1.04119	0.916062	1	LA1282_vs_LA1809_24	Not DEG
Sopen03g041780	0.0896795	-0.0113099	1.04119	0.916062	1	LA1282_vs_LA1809_24	Not DEG
Sopen05g027880	0.0921333	-0.0113099	1.04119	0.916062	1	LA1282_vs_LA1809_24	Not DEG
Sopen06g002000	0.0677194	-0.0113099	1.04119	0.916062	NA	LA1282_vs_LA1809_24	Not DEG
Sopen06g014970	0.0866426	-0.0113099	1.04119	0.916062	1	LA1282_vs_LA1809_24	Not DEG
Sopen01g045090	0.264449	-0.0147576	0.917785	0.941041	1	LA1282_vs_LA1809_24	Not DEG
Sopen06g001870	0.143055	-0.0165118	1.0273	0.895071	1	LA1282_vs_LA1809_24	Not DEG
Sopen08g024270	0.0720433	-0.0194203	1.04178	0.856464	NA	LA1282_vs_LA1809_24	Not DEG
Sopen02g032210	88.8951	-0.0196641	0.172492	0.89858	1	LA1282_vs_LA1809_24	Not DEG
Sopen06g034010	4.29756	-0.0209642	0.408677	0.934679	1	LA1282_vs_LA1809_24	Not DEG
Sopen03g024120	4.77079	-0.0264752	0.387746	0.916578	1	LA1282_vs_LA1809_24	Not DEG
Sopen02g010100	13.2112	-0.0343555	0.349701	0.888139	1	LA1282_vs_LA1809_24	Not DEG
Sopen04g006300	0.230377	-0.0374026	0.961744	0.835269	1	LA1282_vs_LA1809_24	Not DEG
Sopen06g033300	0.250434	-0.0376921	0.960884	0.83449	1	LA1282_vs_LA1809_24	Not DEG
Sopen09g016910	25.9882	-0.0387311	0.237734	0.843689	1	LA1282_vs_LA1809_24	Not DEG
Sopen08g029130	58.8127	-0.039259	0.160039	0.786717	1	LA1282_vs_LA1809_24	Not DEG
Sopen07g001640	7.30973	-0.0431733	0.320455	0.854234	1	LA1282_vs_LA1809_24	Not DEG
Sopen02g036430	22.1452	-0.0507473	0.21981	0.784782	1	LA1282_vs_LA1809_24	Not DEG
Sopen09g025030	0.189468	-0.0548625	1.01666	0.701856	1	LA1282_vs_LA1809_24	Not DEG
Sopen01g045880	26.2638	-0.0611255	0.270787	0.775111	1	LA1282_vs_LA1809_24	Not DEG
Sopen06g001850	0.323199	-0.0654049	0.94736	0.733319	1	LA1282_vs_LA1809_24	Not DEG
Sopen03g002040	0.536727	-0.068519	0.672472	0.783812	1	LA1282_vs_LA1809_24	Not DEG
Sopen06g016080	0.318938	-0.0718337	0.865041	0.746997	1	LA1282_vs_LA1809_24	Not DEG
Sopen04g026880	0.401309	-0.0809287	0.885687	0.710903	1	LA1282_vs_LA1809_24	Not DEG
Sopen12g006120	47.6048	-0.0833803	0.253923	0.684716	1	LA1282_vs_LA1809_24	Not DEG
Sopen02g006150	11.5255	-0.0906504	0.298061	0.688976	1	LA1282_vs_LA1809_24	Not DEG
Sopen01g045110	12.5457	-0.0916184	0.287275	0.679533	1	LA1282_vs_LA1809_24	Not DEG
Sopen02g029080	0.687995	-0.0927762	0.611229	0.716689	1	LA1282_vs_LA1809_24	Not DEG
Sopen01g049840	2.42953	-0.0967339	0.557735	0.708706	1	LA1282_vs_LA1809_24	Not DEG
Sopen09g025010	9.76913	-0.101606	0.316926	0.664242	1	LA1282_vs_LA1809_24	Not DEG
Sopen04g004220	1.71913	-0.101852	0.474411	0.697004	1	LA1282_vs_LA1809_24	Not DEG
Sopen07g002870	7.1353	-0.105469	0.383343	0.676907	1	LA1282_vs_LA1809_24	Not DEG
Sopen09g034230	14.8252	-0.106091	0.277242	0.625201	0.97828	LA1282_vs_LA1809_24	Not DEG
Sopen03g040040	0.403433	-0.113557	0.878824	0.616195	0.971814	LA1282_vs_LA1809_24	Not DEG
Sopen02g025740	3.26088	-0.117792	0.478951	0.65358	0.99939	LA1282_vs_LA1809_24	Not DEG
Sopen02g021490	41.9422	-0.122722	0.223881	0.514375	0.885745	LA1282_vs_LA1809_24	Not DEG
Sopen12g032920	0.324584	-0.127045	0.744588	0.611755	0.967839	LA1282_vs_LA1809_24	Not DEG
Sopen07g001120	11.7772	-0.13047	0.28515	0.554942	0.919994	LA1282_vs_LA1809_24	Not DEG
Sopen05g004620	9.37163	-0.13226	0.316959	0.57257	0.935683	LA1282_vs_LA1809_24	Not DEG
Sopen10g035090	2.11971	-0.134808	0.443924	0.606889	0.964144	LA1282_vs_LA1809_24	Not DEG
Sopen01g051030	36.8373	-0.158379	0.196237	0.352893	0.705306	LA1282_vs_LA1809_24	Not DEG
Sopen04g004790	0.925422	-0.159234	0.691852	0.538427	0.905101	LA1282_vs_LA1809_24	Not DEG
Sopen02g006650	2.00259	-0.162403	0.456545	0.538942	0.905514	LA1282_vs_LA1809_24	Not DEG
Sopen09g018330	45.6826	-0.163178	0.189157	0.324644	0.670547	LA1282_vs_LA1809_24	Not DEG
Sopen07g034410	2.45604	-0.173953	0.494109	0.513929	0.88533	LA1282_vs_LA1809_24	Not DEG
Sopen08g020100	1.30637	-0.176969	0.675486	0.499902	0.873053	LA1282_vs_LA1809_24	Not DEG
Sopen02g021420	1.79598	-0.179765	0.473323	0.499694	0.873002	LA1282_vs_LA1809_24	Not DEG
Sopen03g017660	2.60133	-0.180287	0.44633	0.495721	0.869316	LA1282_vs_LA1809_24	Not DEG
Sopen04g001960	11.0667	-0.18736	0.338305	0.440442	0.811881	LA1282_vs_LA1809_24	Not DEG
Sopen01g045130	22.615	-0.188658	0.250733	0.354553	0.707329	LA1282_vs_LA1809_24	Not DEG
Sopen05g002520	4.16823	-0.20201	0.358412	0.418164	0.784736	LA1282_vs_LA1809_24	Not DEG
Sopen04g023670	5.96199	-0.208857	0.37122	0.409527	0.775312	LA1282_vs_LA1809_24	Not DEG
Sopen04g022890	134.607	-0.21019	0.126325	0.0750519	0.244444	LA1282_vs_LA1809_24	Not DEG
Sopen08g020110	0.455854	-0.216742	0.929725	0.372641	0.72941	LA1282_vs_LA1809_24	Not DEG
Sopen01g003110	9.67811	-0.222688	0.326538	0.352186	0.704508	LA1282_vs_LA1809_24	Not DEG
Sopen06g022830	2.87087	-0.224297	0.441964	0.40073	0.765222	LA1282_vs_LA1809_24	Not DEG
Sopen06g014810	1.06621	-0.22503	0.562899	0.407897	0.773485	LA1282_vs_LA1809_24	Not DEG
Sopen09g013590	1.7702	-0.228162	0.47782	0.398607	0.762563	LA1282_vs_LA1809_24	Not DEG
Sopen05g034760	32.2284	-0.240093	0.251727	0.240447	0.551557	LA1282_vs_LA1809_24	Not DEG
Sopen10g027390	63.2731	-0.251086	0.20319	0.15134	0.402763	LA1282_vs_LA1809_24	Not DEG
Sopen02g022530	8.38108	-0.253763	0.341909	0.301502	0.639372	LA1282_vs_LA1809_24	Not DEG
Sopen04g007680	7.5156	-0.255742	0.33162	0.2905	0.623919	LA1282_vs_LA1809_24	Not DEG
Sopen07g033450	0.380389	-0.27531	0.934708	0.292744	0.626912	LA1282_vs_LA1809_24	Not DEG
Sopen10g034590	0.80992	-0.276531	0.753308	0.318813	0.663518	LA1282_vs_LA1809_24	Not DEG
Sopen07g005840	0.844198	-0.301655	0.674828	0.286843	0.619254	LA1282_vs_LA1809_24	Not DEG
Sopen07g002220	1.78925	-0.305753	0.556917	0.278234	0.607191	LA1282_vs_LA1809_24	Not DEG
Sopen01g030320	0.590653	-0.318158	0.733101	0.266154	0.589777	LA1282_vs_LA1809_24	Not DEG
Sopen04g003580	1.96832	-0.318635	0.527093	0.258664	0.578896	LA1282_vs_LA1809_24	Not DEG
Sopen03g041540	9.62391	-0.322906	0.368743	0.208141	0.499981	LA1282_vs_LA1809_24	Not DEG
Sopen09g002170	19.3647	-0.325227	0.239696	0.100833	0.302031	LA1282_vs_LA1809_24	Not DEG
Sopen02g037500	25.2005	-0.330141	0.281132	0.135284	0.372459	LA1282_vs_LA1809_24	Not DEG
Sopen03g022190	1.33044	-0.341871	0.726177	0.239681	0.550559	LA1282_vs_LA1809_24	Not DEG
Sopen03g006390	0.543437	-0.346282	0.827565	0.233364	0.541264	LA1282_vs_LA1809_24	Not DEG
Sopen06g026200	0.450548	-0.355209	0.921514	0.217319	0.515033	LA1282_vs_LA1809_24	Not DEG
Sopen03g004870	2.54543	-0.362759	0.657603	0.216403	0.513596	LA1282_vs_LA1809_24	Not DEG
Sopen09g025680	1.95625	-0.386454	0.57731	0.187941	0.465586	LA1282_vs_LA1809_24	Not DEG
Sopen09g009470	5.89095	-0.388445	0.395091	0.145785	0.392576	LA1282_vs_LA1809_24	Not DEG
Sopen04g032170	0.536191	-0.398499	0.964568	0.179939	0.452586	LA1282_vs_LA1809_24	Not DEG
Sopen02g034280	4.58369	-0.408171	0.447148	0.145457	0.392183	LA1282_vs_LA1809_24	Not DEG
Sopen07g031190	14.1647	-0.421716	0.343333	0.0930703	0.285333	LA1282_vs_LA1809_24	Not DEG
Sopen06g001860	0.836503	-0.43216	0.790964	0.162737	0.423809	LA1282_vs_LA1809_24	Not DEG
Sopen12g005260	25.3454	-0.448848	0.243185	0.0262969	0.1116	LA1282_vs_LA1809_24	Not DEG
Sopen06g001990	1.64916	-0.466537	0.623248	0.129572	0.361939	LA1282_vs_LA1809_24	Not DEG
Sopen02g019160	8.04552	-0.473736	0.346554	0.0623776	0.213841	LA1282_vs_LA1809_24	Not DEG
Sopen05g010360	15.3363	-0.477904	0.264947	0.0264089	0.11198	LA1282_vs_LA1809_24	Not DEG
Sopen09g001980	1.83149	-0.478433	0.583286	0.117783	0.338644	LA1282_vs_LA1809_24	Not DEG
Sopen05g003080	54.3002	-0.494176	0.204448	0.00551006	0.0335913	LA1282_vs_LA1809_24	Not DEG
Sopen05g006200	7.16865	-0.50067	0.486175	0.0895203	0.27749	LA1282_vs_LA1809_24	Not DEG
Sopen03g002100	1.65728	-0.506814	0.643452	0.107869	0.317538	LA1282_vs_LA1809_24	Not DEG
Sopen02g017170	3.53499	-0.521319	0.507113	0.0826499	0.261392	LA1282_vs_LA1809_24	Not DEG
Sopen04g030680	77.5402	-0.536459	0.231302	0.00634791	0.0374825	LA1282_vs_LA1809_24	Not DEG
Sopen09g003650	3.2474	-0.542327	0.851895	0.104517	0.310175	LA1282_vs_LA1809_24	Not DEG
Sopen03g002310	0.580465	-0.547272	1.06148	0.10261	0.305776	LA1282_vs_LA1809_24	Not DEG
Sopen12g003360	3.15866	-0.550243	0.541303	0.0746892	0.24363	LA1282_vs_LA1809_24	Not DEG
Sopen03g023320	1.73615	-0.551854	0.696198	0.0909092	0.280815	LA1282_vs_LA1809_24	Not DEG
Sopen10g027380	16.1808	-0.569641	0.309653	0.0182088	0.0844733	LA1282_vs_LA1809_24	Not DEG
Sopen04g027660	14.9162	-0.598106	0.439597	0.0399558	0.153362	LA1282_vs_LA1809_24	Not DEG
Sopen04g016110	14.6115	-0.731073	0.321998	0.00386839	0.0256462	LA1282_vs_LA1809_24	Not DEG
Sopen03g025480	9.98084	-0.736573	0.422215	0.0122322	0.0623725	LA1282_vs_LA1809_24	Not DEG
Sopen09g023740	1.83951	-0.741639	0.870643	0.0469878	0.173532	LA1282_vs_LA1809_24	Not DEG
Sopen05g001150	4.48127	-0.768013	0.529992	0.0186133	0.085902	LA1282_vs_LA1809_24	Not DEG
Sopen03g007630	5.82428	-0.821342	0.660264	0.0217486	0.0962296	LA1282_vs_LA1809_24	Not DEG
Sopen03g032500	0.708922	-0.889524	1.14998	0.0350234	0.138563	LA1282_vs_LA1809_24	Not DEG
Sopen01g030750	8.3312	-0.897987	0.477478	0.00522392	0.0321844	LA1282_vs_LA1809_24	Not DEG
Sopen11g010570	97.0872	-0.899637	0.166488	8.75638e-09	5.00521e-07	LA1282_vs_LA1809_24	Not DEG
Sopen09g036220	10.0105	-0.900284	0.51529	0.00684122	0.0396191	LA1282_vs_LA1809_24	Not DEG
Sopen02g017970	8.02242	-0.941178	0.615785	0.00925372	0.0500831	LA1282_vs_LA1809_24	Not DEG
Sopen10g031920	3.69482	-0.983514	0.677714	0.00953239	0.051334	LA1282_vs_LA1809_24	Not DEG
Sopen05g009260	10.0071	-1.02459	0.413057	0.000795688	0.00731752	LA1282_vs_LA1809_24	DEG
Sopen05g030910	9.11622	-1.19054	0.470718	0.000407552	0.00424799	LA1282_vs_LA1809_24	DEG
Sopen02g036420	67.9849	-1.21434	0.243505	2.19735e-08	1.1167e-06	LA1282_vs_LA1809_24	DEG
Sopen06g030490	4.35653	-1.33922	0.868161	0.00373159	0.0249086	LA1282_vs_LA1809_24	DEG
Sopen08g020310	27.3608	-1.36936	0.403196	1.42386e-05	0.000267255	LA1282_vs_LA1809_24	DEG
Sopen10g029820	3.91865	-1.51353	0.859964	0.00171208	0.0135227	LA1282_vs_LA1809_24	DEG
Sopen02g037670	1.9612	-1.59806	1.39051	0.00619393	0.0367816	LA1282_vs_LA1809_24	DEG
Sopen04g003810	3.5426	-1.66623	1.08488	0.00251932	0.0183964	LA1282_vs_LA1809_24	DEG
Sopen03g001960	5.28765	-1.99291	1.07152	0.000869012	0.00784159	LA1282_vs_LA1809_24	DEG
Sopen08g017000	10.9703	-2.38444	0.719692	1.15672e-05	0.000226535	LA1282_vs_LA1809_24	DEG
Sopen03g013500	6.12777	-2.43631	0.760417	1.69389e-05	0.000307996	LA1282_vs_LA1809_24	DEG
Sopen11g001980	13.4983	-2.54879	0.720452	5.91847e-06	0.000129122	LA1282_vs_LA1809_24	DEG
Sopen08g020090	3.09059	-2.6146	1.54791	0.00088411	0.00794464	LA1282_vs_LA1809_24	DEG

### Sheet: suppl. tab 8
Suppl. Tab. 8: Basal diff. Gene expression (LA1282 vs. LA1809) of PTI-related genes
gene	geneID	baseMean	log2FoldChange	lfcSE	pvalue	padj	Contrast	DEG
cerk1.3	Sopen07g025160	62.3909767014575	1.09103	0.31534966942905	2.89007880792771e-05	0.000481754	LA1282_vs_LA1809_24	DEG
bak.1	Sopen01g047490	94.4411297319458	1.15315	0.308185080228099	7.90575834662913e-06	0.000164865	LA1282_vs_LA1809_24	DEG
cerk1.1	Sopen02g025710	0.990727490853748	0.7177	1.12523673226437	0.0592291871616382	0.206025	LA1282_vs_LA1809_24	Not DEG
cerk1.2	Sopen02g025720	0.106726179060462	0	1.04087986030327	1	1	LA1282_vs_LA1809_24	Not DEG
pepr1	Sopen03g041600	7.60962964830059	0.563139	0.472358936970689	0.0579139994778253	0.202522	LA1282_vs_LA1809_24	Not DEG
bak.2	Sopen04g028770	17.4297154493567	0.354876	0.28990638964274	0.116086811920768	0.335074	LA1282_vs_LA1809_24	Not DEG
bak.3	Sopen10g017310	39.0894451577843	0.58384	0.243286730013671	0.00444131747805215	0.0284828	LA1282_vs_LA1809_24	Not DEG
lyk3	Sopen03g039880	9.79905207342162	0.773888	0.409525817357831	0.00795773491805568	0.0445686	LA1282_vs_LA1809_24	Not DEG
lyk4	Sopen02g034600	30.9601386767473	0.691003	0.488334988410921	0.0259379003833697	0.110497	LA1282_vs_LA1809_24	Not DEG
lym1	Sopen11g007610	10.2596758141331	-0.043189	0.259718329623437	0.835797621134427	1	LA1282_vs_LA1809_24	Not DEG
sobir1.1	Sopen03g030890	6.75677235715844	0.115296	0.367929596198154	0.644594411376261	0.992375	LA1282_vs_LA1809_24	Not DEG
sobir1.2	Sopen06g028100	58.2169382647673	0.445046	0.321346271935382	0.0666704375264247	0.224139	LA1282_vs_LA1809_24	Not DEG

### Sheet: suppl. tab. 9
Suppl. Tab. 9: Edgeweight between all focal DEGs and the GRN hub WRKY6
regulatoryGene	targetGene	weight
Sopen02g011350	Sopen08g009740	0.0283607
Sopen02g011350	Sopen01g026150	0.0280515
Sopen02g011350	Sopen08g023280	0.0267191
Sopen02g011350	Sopen02g031830	0.0256911
Sopen02g011350	Sopen12g021540	0.025036
Sopen02g011350	Sopen01g044660	0.0234342
Sopen02g011350	Sopen08g023580	0.0233996
Sopen02g011350	Sopen01g046060	0.0220464
Sopen02g011350	Sopen07g024910	0.0216823
Sopen02g011350	Sopen04g025580	0.0216003
Sopen02g011350	Sopen05g029280	0.0212743
Sopen02g011350	Sopen03g033250	0.0209134
Sopen02g011350	Sopen03g041450	0.0206454
Sopen02g011350	Sopen10g034420	0.0199063
Sopen02g011350	Sopen04g029490	0.0197956
Sopen02g011350	Sopen12g034850	0.0190269
Sopen02g011350	Sopen07g024880	0.0182824
Sopen02g011350	Sopen03g028580	0.0174288
Sopen02g011350	Sopen09g036010	0.0171112
Sopen02g011350	Sopen12g032770	0.0169961
Sopen02g011350	Sopen03g029570	0.0165976
Sopen02g011350	Sopen01g040950	0.0164142
Sopen02g011350	Sopen01g001520	0.0160534
Sopen02g011350	Sopen08g008720	0.0157246
Sopen02g011350	Sopen01g048960	0.0156874
Sopen02g011350	Sopen01g040940	0.0156335
Sopen02g011350	Sopen05g004840	0.0153514
Sopen02g011350	Sopen01g034780	0.0149462
Sopen02g011350	Sopen08g022500	0.0148286
Sopen02g011350	Sopen01g033730	0.0145038
Sopen02g011350	Sopen04g012680	0.0139287
Sopen02g011350	Sopen03g007540	0.0138562
Sopen02g011350	Sopen09g028060	0.0136655
Sopen02g011350	Sopen01g026170	0.0136052
Sopen02g011350	Sopen01g026160	0.0134095
Sopen02g011350	Sopen08g028950	0.0133717
Sopen02g011350	Sopen07g024490	0.0127506
Sopen02g011350	Sopen04g026840	0.0124313
Sopen02g011350	Sopen02g031030	0.0124245
Sopen02g011350	Sopen04g028240	0.0123645
Sopen02g011350	Sopen01g048970	0.0122564
Sopen02g011350	Sopen07g001220	0.0121732
Sopen02g011350	Sopen01g002940	0.0121618
Sopen02g011350	Sopen08g025910	0.01213
Sopen02g011350	Sopen11g027650	0.0121067
Sopen02g011350	Sopen05g011470	0.0119801
Sopen02g011350	Sopen03g033590	0.0119183
Sopen02g011350	Sopen12g034880	0.0118188
Sopen02g011350	Sopen02g037830	0.0117664
Sopen02g011350	Sopen10g028130	0.0116427
Sopen02g011350	Sopen02g037820	0.0113364
Sopen02g011350	Sopen01g051340	0.0109734
Sopen02g011350	Sopen10g033140	0.0109617
Sopen02g011350	Sopen10g032770	0.0107447
Sopen02g011350	Sopen09g034580	0.0100573
Sopen02g011350	Sopen06g011740	0.010051
Sopen02g011350	g.plus_peak_18795	0.00975663
Sopen02g011350	Sopen11g009900	0.00965668
Sopen02g011350	Sopen09g033940	0.00888783
Sopen02g011350	Sopen08g022430	0.00875745
Sopen02g011350	Sopen03g029450	0.00858793
Sopen02g011350	Sopen12g029340	0.00831162
Sopen02g011350	Sopen12g023430	0.00807484
Sopen02g011350	Sopen10g028890	0.00781548
Sopen02g011350	Sopen12g023420	0.0076618
Sopen02g011350	Sopen05g004580	0.00735923
Sopen02g011350	Sopen11g001970	0.00664172
Sopen02g011350	Sopen03g041120	0.00634685
Sopen02g011350	Sopen08g028940	0.00579829
Sopen02g011350	Sopen10g034470	0.00519184

### Sheet: suppl. tab. 10
Suppl. Tab. 10: Focal Degs basal Expression 24 hpi mock, LA1282 vs. LA1809
GeneID	baseMean	log2FoldChange	lfcSE	pvalue	padj	Contrast	DEG	funct_unique
Sopen01g048970	2111.19	7.28483	0.607508	6.59358e-35	2.84824e-31	LA1282_vs_LA1809_24	DEG	PR-1 protein 38 (Sopen01g048970)
Sopen03g029570	947.247	7.1542	1.0426	7.35472e-14	1.46311e-11	LA1282_vs_LA1809_24	DEG	Proteinase inhibitor II
Sopen08g028950	428.624	6.80025	0.725957	1.86178e-22	1.4435e-19	LA1282_vs_LA1809_24	DEG	OSM34
Sopen01g026150	32.4483	5.87825	1.12661	5.07932e-09	3.16026e-07	LA1282_vs_LA1809_24	DEG	beta-1,3-endoglucanase (Sopen01g026150)
Sopen01g026170	1253.9	5.83507	0.598884	1.22868e-23	1.09273e-20	LA1282_vs_LA1809_24	DEG	beta-1,3-endoglucanase (Sopen01g026170)
Sopen01g048960	22.0688	5.38766	1.25002	3.56252e-07	1.2131e-05	LA1282_vs_LA1809_24	DEG	PR-1 protein 38 (Sopen01g048960)
Sopen08g009740	264.906	5.32377	1.14583	1.05906e-07	4.28127e-06	LA1282_vs_LA1809_24	DEG	LOX1
Sopen01g026160	66.2901	5.25286	0.728874	4.13628e-14	8.68561e-12	LA1282_vs_LA1809_24	DEG	Sopen01g026160
Sopen12g034850	117.053	5.24968	1.31247	1.08357e-06	3.09397e-05	LA1282_vs_LA1809_24	DEG	Fattyacid desaturase
Sopen08g023280	175.12	5.2028	1.18618	3.14775e-07	1.09384e-05	LA1282_vs_LA1809_24	DEG	Polyphenoloxidase
Sopen03g033250	69.9595	5.03368	0.710821	1.11758e-13	2.12537e-11	LA1282_vs_LA1809_24	DEG	Sopen03g033250
Sopen02g031830	146.51	4.46995	1.20946	4.30304e-06	9.97052e-05	LA1282_vs_LA1809_24	DEG	DOX1
Sopen04g025580	247.18	4.38557	0.75517	4.90994e-10	4.01261e-08	LA1282_vs_LA1809_24	DEG	Sopen04g025580
Sopen10g028890	49.4336	4.3608	1.18921	4.88272e-06	0.000110512	LA1282_vs_LA1809_24	DEG	CytochromeP450 (Sopen10g028890)
Sopen08g028940	64.9539	4.24847	0.874739	6.68581e-08	2.88396e-06	LA1282_vs_LA1809_24	DEG	Serineprotease inhibitor, potato inhibitor I-type family protein
Sopen01g040940	533.796	4.04869	0.531796	2.65237e-15	6.41618e-13	LA1282_vs_LA1809_24	DEG	PR4 (Sopen01g040940)
Sopen07g024490	49.6588	3.69101	0.953266	2.94847e-06	7.14963e-05	LA1282_vs_LA1809_24	DEG	Cytochromeb5.1
Sopen09g034580	260.733	3.6083	0.71885	3.0539e-08	1.48702e-06	LA1282_vs_LA1809_24	DEG	ABCG39
Sopen03g028580	133.865	3.59125	0.832659	6.17784e-07	1.92385e-05	LA1282_vs_LA1809_24	DEG	Phosphatecarrier protein, mitochondrial
Sopen02g031030	58.6821	3.43943	1.24025	6.01057e-05	0.000887006	LA1282_vs_LA1809_24	DEG	Sopen02g031030
Sopen10g034420	153.407	3.42337	0.558128	7.03466e-11	6.97423e-09	LA1282_vs_LA1809_24	DEG	GlutathioneS-transferase
Sopen01g034780	206.99	3.37552	0.642573	9.11741e-09	5.17574e-07	LA1282_vs_LA1809_24	DEG	Subtilisin-likeprotease
Sopen01g040950	1082.41	3.27642	0.432781	3.67664e-15	8.6855e-13	LA1282_vs_LA1809_24	DEG	PR4 (Sopen01g040950)
Sopen01g051340	75.1441	3.1227	1.87238	0.00058899	0.00572417	LA1282_vs_LA1809_24	DEG	divinylether synthase
Sopen09g028060	28.3119	3.10427	1.60567	0.000401483	0.0041978	LA1282_vs_LA1809_24	DEG	ERF
Sopen12g029340	482.353	3.08992	1.12122	6.68329e-05	0.000963924	LA1282_vs_LA1809_24	DEG	Alpha/beta-hydrolasessuperfamily protein
Sopen03g029450	501.209	3.02961	1.20055	0.000118761	0.00154722	LA1282_vs_LA1809_24	DEG	Bioticcell death-associated protein
Sopen05g011470	84.6729	3.01316	0.888577	1.16307e-05	0.000226897	LA1282_vs_LA1809_24	DEG	WRKY45
Sopen12g034880	187.143	2.95614	1.28952	0.000207057	0.00244856	LA1282_vs_LA1809_24	DEG	CER1-L1
Sopen10g032770	276.698	2.79146	1.18479	0.000187106	0.00224512	LA1282_vs_LA1809_24	DEG	AtCWIN2, AtcwINV2, CWINV2
Sopen08g008720	107.512	2.69557	1.05083	0.000112507	0.00147849	LA1282_vs_LA1809_24	DEG	Sopen08g008720
Sopen01g046060	121.119	2.69212	0.775368	7.97725e-06	0.000165898	LA1282_vs_LA1809_24	DEG	Alpha/beta-Hydrolasessuperfamily protein
Sopen04g026840	295.532	2.65555	1.36926	0.00051449	0.00513505	LA1282_vs_LA1809_24	DEG	Pathogen-relatedprotein
Sopen08g022430	51.6853	2.56362	1.40195	0.000686893	0.00649477	LA1282_vs_LA1809_24	DEG	aromaticamino acid decarboxylase 2
Sopen11g009900	74.4023	2.51802	0.96554	0.000101343	0.00135518	LA1282_vs_LA1809_24	DEG	Peroxidase
Sopen02g037830	166.226	2.41039	0.839105	4.7114e-05	0.000729086	LA1282_vs_LA1809_24	DEG	CCoAOMT1 (Sopen02g037830)
Sopen01g002940	261.949	2.30077	1.01223	0.000258514	0.00294424	LA1282_vs_LA1809_24	DEG	syntaxin-121-like
Sopen09g036010	103.56	2.28125	1.40882	0.00128225	0.010742	LA1282_vs_LA1809_24	DEG	Glycosyltransferase
Sopen04g012680	89.872	2.20509	1.20418	0.000827767	0.00754826	LA1282_vs_LA1809_24	DEG	Glutamatedecarboxylase
Sopen10g033140	346.477	2.19264	1.17974	0.000779623	0.00721145	LA1282_vs_LA1809_24	DEG	CytochromeP450 (Sopen10g033140)
Sopen06g011740	71.962	2.17949	1.02855	0.000404281	0.00421977	LA1282_vs_LA1809_24	DEG	Oxalate--CoAligase
Sopen10g028130	56.7211	2.16043	0.907596	0.000199214	0.00236691	LA1282_vs_LA1809_24	DEG	Ammoniumtransporter
Sopen05g004580	48.8023	2.15999	0.441488	1.32732e-08	7.14154e-07	LA1282_vs_LA1809_24	DEG	Lipidphosphate phosphatase.1
Sopen03g041450	28.8169	2.10143	1.29132	0.00142529	0.0116694	LA1282_vs_LA1809_24	DEG	RING/U-boxsuperfamily protein
Sopen03g007540	20.491	1.85857	1.24753	0.00235149	0.0174147	LA1282_vs_LA1809_24	DEG	no symbol available (Sopen03g007540)
Sopen12g032770	54.8051	1.79874	1.05921	0.00150172	0.01221	LA1282_vs_LA1809_24	DEG	Majorallergen Pru ar.1 (Sopen12g032770)
Sopen08g022500	223.264	1.78158	0.885379	0.000669446	0.00636163	LA1282_vs_LA1809_24	DEG	Tyraminen-hydroxycinnamoyl transferase
Sopen02g037820	46.995	1.76857	1.14034	0.00220709	0.0165644	LA1282_vs_LA1809_24	DEG	CCoAOMT1 (Sopen02g037820)
Sopen11g001970	39.3984	1.72336	1.12862	0.00243481	0.0179163	LA1282_vs_LA1809_24	DEG	CMPG1, ATCMPG1
Sopen12g021540	100.116	1.6042	0.790336	0.00075252	0.00701439	LA1282_vs_LA1809_24	DEG	Sopen12g021540
Sopen01g044660	170.892	1.5894	1.59577	0.00769369	0.0434276	LA1282_vs_LA1809_24	DEG	TPS20
Sopen07g001220	104.905	1.51263	1.00641	0.00322393	0.0222182	LA1282_vs_LA1809_24	DEG	Chitinase
Sopen12g023420	860.257	1.4371	0.860516	0.00237519	0.0175558	LA1282_vs_LA1809_24	DEG	NA
Sopen09g006690	155.395	1.41985	0.883648	0.00283933	0.0201634	LA1282_vs_LA1809_24	DEG	Sopen09g006690
Sopen04g029490	278.226	1.34344	0.72162	0.00170679	0.0134963	LA1282_vs_LA1809_24	DEG	DAHPsynthase 2 precursor
Sopen07g024880	1130.29	1.26577	0.449257	0.000138186	0.00174321	LA1282_vs_LA1809_24	DEG	EF501822(Sopen07g024880)
Sopen11g027650	34.8873	1.18549	1.02897	0.0110726	0.0577607	LA1282_vs_LA1809_24	Not DEG	PUB24
Sopen04g028240	51.6833	1.16602	1.02452	0.0117614	0.0605244	LA1282_vs_LA1809_24	Not DEG	WRKY51
Sopen03g041120	52.0247	1.00138	0.752028	0.0114323	0.0592338	LA1282_vs_LA1809_24	Not DEG	CytochromeP450 (Sopen03g041120)
Sopen10g034470	235.325	0.998465	0.687418	0.00914197	0.0495936	LA1282_vs_LA1809_24	Not DEG	no symbol available (Sopen10g034470)
Sopen05g004840	20.0674	0.911567	0.765372	0.018389	0.0850874	LA1282_vs_LA1809_24	Not DEG	Glycosyl transferase, family 14
Sopen01g033730	26.303	0.854401	0.788065	0.0253357	0.108329	LA1282_vs_LA1809_24	Not DEG	Probable magnesium transporter
g.plus_peak_18795	19.2998	0.844677	1.17787	0.0405934	0.155337	LA1282_vs_LA1809_24	Not DEG	g.plus_peak_18795
Sopen09g033940	79.2129	0.825107	0.645565	0.0203668	0.0917401	LA1282_vs_LA1809_24	Not DEG	Majorallergen Pru ar.1 (Sopen09g033940)
Sopen08g025910	309.933	0.744523	0.480715	0.0170702	0.0804251	LA1282_vs_LA1809_24	Not DEG	Sopen08g025910
Sopen12g023430	578.398	0.667094	0.581236	0.0415228	0.158007	LA1282_vs_LA1809_24	Not DEG	NA
Sopen01g001520	61.7733	0.660295	0.956371	0.0690564	0.230198	LA1282_vs_LA1809_24	Not DEG	NAD(P)-bindingRossmann-fold superfamily protein
Sopen07g024910	264.166	0.56984	0.504731	0.0610563	0.210502	LA1282_vs_LA1809_24	Not DEG	EF501822(Sopen07g024910)
Sopen08g023580	48.0867	0.56897	0.536166	0.0662378	0.223164	LA1282_vs_LA1809_24	Not DEG	UDP-Glycosyltransferasesuperfamily protein
Sopen03g033590	121.534	0.421378	0.501226	0.146537	0.393867	LA1282_vs_LA1809_24	Not DEG	ENO1
Sopen05g029280	68.2782	0.0248772	0.348155	0.918717	1	LA1282_vs_LA1809_24	Not DEG	Phosphoglyceratemutase family protein
